# Loss of Ehmt2/G9a function in zebrafish is associated with global deficiency in H3K9 dimethylation, misregulated cell cycle dynamics, and embryonic developmental delay

**DOI:** 10.64898/2026.04.05.716391

**Authors:** Tara E. McDonnell, Francesca Meda, Steven J. Deimling, Vincent Tropepe

## Abstract

Ehmt2 is a key H3K9 methyltransferase that regulates genome silencing and structural integrity during animal development. In addition to this canonical function, Ehmt2 has also been implicated in neural tissues mediating both direct and indirect transcriptional activation, and exon splicing, to facilitate proper neural cell differentiation and survival. Several germline loss-of-function animal models have been developed showing both conserved and divergent phenotypes that range from embryonic lethality to behavioural deficits in adult, fertile animals. Here, we generated the first maternal-zygotic *ehmt2* loss of function mutant in zebrafish using CRISPR-Cas9 mutagenesis. An assessment of the pattern of H3K9 methylation in mutant embryos by ChIP-seq indicates that there are aberrant levels of this repressive mark, including reduction in discrete 5’ non-coding regions of genes, but with no significant change in the overall pattern distribution of these marks across the genome. Global transcriptome and morphological analyses demonstrated that mutant embryos displayed greater variation in the timing of developmental progression that is, on average, slower compared to controls. Despite this, mutant embryos ultimately survive and are fertile. Through examination of progenitor cell dynamics and gene expression profiles, we found that the delay in embryonic development was associated with longer rates of S-M phases of the progenitor cell cycle in mutants leading to deficits in tissue growth. Finally, our data suggest a robust network of epigenetic regulators can potentially compensate for Ehmt2 loss of function and permit embryonic development and survival in *ehmt2* mutant zebrafish. Our work establishes a zebrafish *ehmt2* loss of function model that will facilitate examination of the complex and varied roles of Ehmt2 in vertebrate development.
