## Supplemental Tables for "Loss of Ehmt2/G9a function in zebrafish is associated with global deficiency in H3K9 dimethylation, misregulated cell cycle dynamics, and embryonic developmental delay"

### Sheet: Table S1
Table S1: Reagent and Material information.
Reagent	Supplier/Source	Cat. ID	Final Conc.
A-366	gift from Dr. Dalia Barsyte-Lovejoy at the Structural Genomics Consortium, Toronto		25µM
Acridine Orange	Millipore Sigma	A6014	1µg/ml
Antibody - Goat Anti-Mouse Cy3	Jackson ImmunoResearch Laboratories	115-165-146	0.388889
Antibody - Goat Anti-Rabbit Cy5	Jackson ImmunoResearch Laboratories	111-175-144	0.388889
Antibody - H3K27me3 (mouse)	Abcam	ab6002	0.319444
Antibody - H3K4me3 (rabbit)	Upstate Cell Signaling Solutions	07-473	0.215278
Antibody - H3K9me2 (mouse)	Abcam	ab1220	0.319444
Antibody - PCNA (mouse)	Thermo Fisher Scientific	MA5-11358	0.736111
Antibody - PHH3 (rabbit)	Cell Signaling Technologies	3377	0.388889
beads
Bovine Serum Albumin (BSA)	BioShop (Canada)	ALB001
DAPI	Biotium	40043	1ug/ml
DMSO	Millipore Sigma	D8418
EDTA	BioShop (Canada)	EDT001
Eugenol (2-methoxy-4-(prop-2-en-1-yl)phenol)	Millipore Sigma	A14332	55mg/L
Fast Green FCF	Thermo Fisher Scientific	A16520	0.1% w/v
Formaldehyde Solution (37%)	Millipore Sigma	FX0410
glycerol	BioShop (Canada)	GLY001
Glycine	BioShop (Canada)	GLN001
Halt Protease Inhibitor Cocktail (100X)	Thermo Fisher Scientific	78429
Hoechst 33342	Invitrogen	H3570
LiCl	BioShop (Canada)	LIT704
Live-or-Dye 640/662	Biotium	32007
MinElute PCR Purification Kit	QIAGEN	28004
NaCl	BioShop (Canada)	SOD001
NaeI restriction enzyme	New England Biolabs	R0190S
NEBNext Poly(A) mRNA Magnetic Isolation Module	New England Biolabs	E7490L
NEBNext Ultra™ II DNA Library Prep Kit for Illumina	New England Biolabs	E7645L
NEBNext® Ultra™ II Directional RNA Library Prep Kit for Illumina®	New England Biolabs	E7760L
Normal Goat Serum (NGS)	Cell Signalling Technology	5425S	2% v/v
NP40
Paraformaldehyde (PFA)	BioShop (Canada)	PAR070
Protein A Dynabeads	Thermo Fisher Scientific	10002D
Protein G Dynabeads	Thermo Fisher Scientific	10004D
Quick-RNA MicroPrep Kit	Zymo Research	R1050
SDS	BioShop (Canada)	SDS999
sodium bicarbonate (NaHCO3)	BioShop (Canada)	SOB999
sodium deoxycholate	Millipore Sigma	D6750
SsoAdvanced Universal SYBR Green Supermix	Bio-Rad	1725272
SuperScript IV Reverse Transcriptase	Invitrogen	18090050
Tricaine (Ethyl 3-aminobenzoate methanesulfonate)	Millipore Sigma	E10521	160mg/L
Tris HCl (trizma hydrochloride)	Millipore Sigma	T5941
Triton X-100 (octoxynol)	BioShop (Canada)	TRX777
TryplE	Thermo Fisher Scientific	12604013
Unc0638	Millipore Sigma	U4885	50µM
Material	Catalogue Name	Supplier	Catalogue ID
24-well plate	Tissue Culture Plates 24-well (flat bottom)	Sarstedt	83.3922
35 µm mesh	Falcon 5 mL Round Bottom Polystyrene Test Tube, with Cell Strainer Snap Cap	Falcon	352235
70µm mesh	Falcon Cell Strainer, Sterile, 70um Mesh	Falcon	352350
Glass Bottom Dish	Nunc Glass Bottom Dish, 12mm	Thermo Fisher Scientific	150680
Pestle	RNase-Free Disposable Pellet Pestle, for 1.5mL microtube)	Fisher Scientific	FS7495211590

### Sheet: Table S2
Table S2: ChIP-Seq sample information.
Type	genotype	Age	Replicate	Shorthand title in dataset	Data prefix (strand)
Input	ehmt2Δ4/ Δ4	24hpf	1	I_G1_1	I_G1_1_S60_L003_R1 (forward)
					I_G1_1_S60_L003_R2 (reverse)
Input	ehmt2Δ4/ Δ4	24hpf	2	I_G1_2	I_G1_2_S61_L003_R1 (forward)
					I_G1_2_S61_L003_R2 (reverse)
Input	ehmt2Δ4/ Δ4	24hpf	3	I_G1_3	I_G1_3_S62_L003_R1 (forward)
					I_G1_3_S62_L003_R2 (reverse)
Input	ehmt2Δ4/ Δ4	72hpf	1	I_G3_1	I_G3_1_S63_L003_R1 (forward)
					I_G3_1_S63_L003_R2 (reverse)
Input	ehmt2Δ4/ Δ4	72hpf	2	I_G3_2	I_G3_2_S64_L003_R1 (forward)
					I_G3_2_S64_L003_R2 (reverse)
Input	ehmt2Δ4/ Δ4	72hpf	3	I_G3_3	I_G3_3_S65_L003_R1 (forward)
					I_G3_3_S65_L003_R2 (reverse)
Input	control	24hpf	1	I_WT1_1	I_WT1_1_S50_L003_R1 (forward)
					I_WT1_1_S50_L003_R2 (reverse)
Input	control	24hpf	2	I_WT1_2	I_WT1_2_S51_L003_R1 (forward)
					I_WT1_2_S51_L003_R2 (reverse)
Input	control	24hpf	3	I_WT1_3	I_WT1_3_S31_L003_R1 (forward)
					I_WT1_3_S31_L003_R2 (reverse)
Input	control	72hpf	1	I_WT3_1	I_WT3_1_S47_L003_R1 (forward)
					I_WT3_1_S47_L003_R2 (reverse)
Input	control	72hpf	2	I_WT3_2	I_WT3_2_S52_L003_R1 (forward)
					I_WT3_2_S52_L003_R2 (reverse)
Input	control	72hpf	3	I_WT3_3	I_WT3_3_S53_L003_R1 (forward)
					I_WT3_3_S53_L003_R2 (reverse)
ChIP	ehmt2Δ4/ Δ4	24hpf	1	K9me2_G1_1	K9me2_G1_1_S38_L003_R1 (forward)
					K9me2_G1_1_S38_L003_R2 (reverse)
ChIP	ehmt2Δ4/ Δ4	24hpf	2	K9me2_G1_2	K9me2_G1_2_S39_L003_R1 (forward)
					K9me2_G1_2_S39_L003_R2 (reverse)
ChIP	ehmt2Δ4/ Δ4	24hpf	3	K9me2_G1_3	K9me2_G1_2_S40_L003_R1 (forward)
					K9me2_G1_2_S40_L003_R2 (reverse)
ChIP	ehmt2Δ4/ Δ4	72hpf	1	K9me2_G3_1	K9me2_G3_1_S41_L003_R1 (forward)
					K9me2_G3_1_S41_L003_R2 (reverse)
ChIP	ehmt2Δ4/ Δ4	72hpf	2	K9me2_G3_2	K9me2_G3_2_S42_L003_R1 (forward)
					K9me2_G3_2_S42_L003_R2 (reverse)
ChIP	ehmt2Δ4/ Δ4	72hpf	3	K9me2_G3_3	K9me2_G3_2_S43_L003_R1 (forward)
					K9me2_G3_2_S43_L003_R2 (reverse)
ChIP	control	24hpf	1	K9me2_WT1_1	K9me2_ WT1_1_S26_L003_R1 (forward)
					K9me2_ WT1_1_S26_L003_R2 (reverse)
ChIP	control	24hpf	2	K9me2_WT1_2	K9me2_ WT1_2_S27_L003_R1 (forward)
					K9me2_ WT1_2_S27_L003_R2 (reverse)
ChIP	control	24hpf	3	K9me2_WT1_3	K9me2_ WT1_3_S28_L003_R1 (forward)
					K9me2_ WT1_3_S28_L003_R2 (reverse)
ChIP	control	72hpf	1	K9me2_WT3_1	K9me2_ WT3_1_S29_L003_R1 (forward)
					K9me2_ WT3_1_S29_L003_R2 (reverse)
ChIP	control	72hpf	2	K9me2_WT3_2	K9me2_ WT3_2_S30_L003_R1 (forward)
					K9me2_ WT3_2_S30_L003_R2 (reverse)
ChIP	control	72hpf	3	K9me2_WT3_3	K9me2_ WT3_3_S31_L003_R1 (forward)
					K9me2_ WT3_3_S31_L003_R2 (reverse)

### Sheet: Table S3
Table S3: RNA-Seq sample information.
Title	genotype	Age	Replicate	label in dataset	Sample file prefixes (strand)
mutant 24hpf 1	ehmt2Δ4/ Δ4	24hpf	1	g9a24.1	g9a_24hpf_1_S1_L001_R1 (forward)
					g9a_24hpf_1_S1_L001_R2 (reverse)
mutant 24hpf 2	ehmt2Δ4/ Δ4	24hpf	2	g9a24.2	g9a_24hpf_2_S2_L001_R1 (forward)
					g9a_24hpf_2_S2_L001_R2 (reverse)
mutant 24hpf 3	ehmt2Δ4/ Δ4	24hpf	3	g9a24.3	g9a_24hpf_3_S3_L001_R1 (forward)
					g9a_24hpf_3_S3_L001_R2 (reverse)
mutant 24hpf 4	ehmt2Δ4/ Δ4	24hpf	4	g9a24.4	g9a_24hpf_4_S4_L001_R1 (forward)
					g9a_24hpf_4_S4_L001_R2 (reverse)
mutant 48hpf 1	ehmt2Δ4/ Δ4	48hpf	1	g9a48.5	g9a_48hpf_5_S5_L001_R1 (forward)
					g9a_48hpf_5_S5_L001_R2 (reverse)
mutant 48hpf 2	ehmt2Δ4/ Δ4	48hpf	2	g9a48.6	g9a_48hpf_6_S6_L001_R1 (forward)
					g9a_48hpf_6_S6_L001_R2 (reverse)
mutant 48hpf 3	ehmt2Δ4/ Δ4	48hpf	3	g9a48.7	g9a_48hpf_7_S7_L001_R1 (forward)
					g9a_48hpf_7_S7_L001_R2 (reverse)
mutant 48hpf 4	ehmt2Δ4/ Δ4	48hpf	4	g9a48.8	g9a_48hpf_8_S8_L001_R1 (forward)
					g9a_48hpf_8_S8_L001_R2 (reverse)
control 24hpf 1	control	24hpf	1	sib24.9	Sibs_24hpf_9_S9_L001_R1 (forward)
					Sibs_24hpf_9_S9_L001_R2 (reverse)
control 24hpf 2	control	24hpf	2	sib24.10	Sibs_24hpf_10_S10_L001_R1 (forward)
					Sibs_24hpf_10_S10_L001_R2 (reverse)
control 24hpf 3	control	24hpf	3	sib24.11	Sibs_24hpf_11_S11_L001_R1 (forward)
					Sibs_24hpf_11_S11_L001_R2 (reverse)
control 24hpf 4	control	24hpf	4	sib24.12	Sibs_24hpf_12_S12_L001_R1 (forward)
					Sibs_24hpf_12_S12_L001_R2 (reverse)
control 48hpf 1	control	48hpf	1	sib48.13	Sibs_48hpf_13_S13_L001_R1 (forward)
					Sibs_48hpf_13_S13_L001_R2 (reverse)
control 48hpf 2	control	48hpf	2	sib48.14	Sibs_48hpf_14_S14_L001_R1 (forward)
					Sibs_48hpf_14_S14_L001_R2 (reverse)
control 48hpf 3	control	48hpf	3	sib48.15	Sibs_48hpf_15_S15_L001_R1 (forward)
					Sibs_48hpf_15_S15_L001_R2 (reverse)
control 48hpf 4	control	48hpf	4	sib48.16	Sibs_48hpf_16_S16_L001_R1 (forward)
					Sibs_48hpf_16_S16_L001_R2 (reverse)
